# Allometry of cell types in planarians by single cell transcriptomics

**DOI:** 10.1101/2023.11.01.565140

**Authors:** Elena Emili, Alberto Pérez-Posada, Maria D. Christodoulou, Jordi Solana

**Affiliations:** Department of Biological and Medical Sciences, Oxford Brookes University, Oxford, UK; Department of Statistics, University of Oxford, Oxford, UK

## Abstract

Allometry explores the relationship between an organism’s body size and its various components, offering insights into ecology, physiology, metabolism, and disease. The cell is the basic unit of biological systems, and yet, the study of cell type allometry remains relatively unexplored. Single-cell RNA sequencing (scRNA-seq) provides a promising tool for investigating cell type allometry. Planarians, capable of growing and degrowing following allometric scaling rules, serve as an excellent model for such studies. We used scRNA-seq to examine cell type allometry in asexual planarians of different sizes, revealing that they consist of the same basic cell types but in varying proportions. Notably, the gut basal cells are the most responsive to changes in size, suggesting a role in energy storage. We capture the gene regulatory programs of distinct cell types in response to size. This research sheds light on the molecular and cellular aspects of cell type allometry in planarians and underscores the utility of scRNA-seq in such investigations.
