## Supplementary File 1 for "Allometry of cell types in planarians by single cell transcriptomics"

### Sheet: Sheet1
L	M	S
8.7308	4.9942	0.7307
6.264	2.9091	0.7307
8.6427	4.7785	1.614
8.2903	2.9091	1.2928
10.4928	4.9223	1.3731
7.1822	3.5518	1.6547
6.0677	3.9138	2.5673
6.2906	3.045	0.6017
7.1822	2.9002	1.8653
6.5878	3.045	2.4269
5.6124	5.1901	1.8039
7.1244	3.4333	0.9811
8.0604	3.9457	1.2803
7.3404	3.5797	2.1779
6.5484	3.9457	1.3551
6.0722	4.4184	1.269
7.209	3.6055	0.7407
8.021	3.9011	0.8581
7.3714	3.8272	0.7407
6.4782	2.5709	0.9755
7.5799	3.8172	2.0814
5.7376	3.8172	1.8018
6.9391	4.5482	1.2426
6.1381	5.4985	0.8931
7.66	5.2061	1.1727
9.1208	3.4029	1.1419
10.7491	4.3185	1.7147
8.2638	2.9451	0.9271
11.9489	4.6237	0.8555
12.9773	4.4711	0.9987
10.0881	5.6099	0.9411
9.3123	3.6625	2.2977
7.5883	2.9884	1.7979
10.6053	5.7597	2.0835
10.9501	3.5127	2.2263
	5.1282	1.7908
	2.9155	1.5736
	3.1444	1.2116
	3.6785	2.1528
	4.7467	2.0804
	3.8874	2.4397
	3.5666	2.5789
	3.4062	1.2565
	2.7646	2.3005
	4.4488	1.6741
	3.3084	1.2217
	3.9436	2.0749
	5.2934	1.7194
	5.5316	2.0038
	5.611	1.7905
		1.8546
		1.714
		0.9407
		0.8704
		1.0813
		0.9983
		0.7583
		0.6383
		1.1183
		1.2383
		0.4195
		1.0745
		0.5505
		1.009
		0.747
		0.5424
		0.5424
		1.3344
		0.9744
		0.9024
		0.8072
		0.5729
		0.8072
		1.5101
		0.4948
		1.374
		0.5862
		0.7074
		1.4952
		1.071
		0.5041
		0.3007
		0.9787
		1.2499
		0.7753
		0.6865
		0.5779
		0.7408
		0.4693
		1.7182
		0.4665
		0.5835
		1.0515
		1.344
		0.3495
		2.0775
		1.1844
		0.9783
		1.5966
		1.047
