## Supplementary File 2 for "Allometry of cell types in planarians by single cell transcriptomics"

### Sheet: Sheet1
Cluster ID	Cluster order	leiden_3_total	leiden_3_L	leiden_3_M	leiden_3_S	Cluster name	Broad group	Colour	Diagnostic / name marker	% total	% L	% M	% S	Order Broad	Cluster Order Sorted	Counts Broad	Broad Group	total	L	M	S	order	Colour B	Colour B 2
0	0	2157	744	584	829	chat+ neurons 1	neurons	#FEC44F	h1SMcG0009545	7.50574	5.65952	7.49679	10.6255	1	4		neoblasts	4971	2378	1340	1253	0	#969696	#F0F0F0
1	1	2111	988	614	509	neoblasts 1	neoblasts	#C8C8C8	h1SMcG0013999	7.34567	7.51559	7.8819	6.52397	0	0		neurons	6994	2588	1993	2413	1	#FEC44F	#FFFFF0
2	2	1791	780	485	526	body wall muscle	muscle	#B22222	h1SMcG0020022	6.23217	5.93336	6.22593	6.74186	2	21		muscle	4625	2043	1340	1242	2	#B22222	#FFF0F0
3	3	1586	724	469	393	intestinal and DV muscle	muscle	#CD5555	h1SMcG0001827	5.51883	5.50738	6.02054	5.03717	2	22		parenchymal	3620	1874	841	905	3	#FF69B4	#FFE6FF
4	4	1556	682	372	502	neoblasts 2	neoblasts	#AFAFAF	h1SMcG0013999	5.41443	5.18789	4.77535	6.43425	0	1		epidermal	2703	1392	678	633	4	#2171B5	#F0F0FF
5	5	1414	743	363	308	early epidermal progenitors	epidermal	#9ECAE1	h1SMcG0005535	4.92031	5.65191	4.65982	3.94771	4	32		phagocytes	2059	1034	555	470	5	#228B22	#F0FFF0
6	6	1117	602	303	212	committed neoblasts	neoblasts	#969696	na	3.88684	4.57934	3.8896	2.71725	0	2		protonephridia	1447	680	401	366	6	#FFB0AB	#F8F5F6
7	7	1107	600	294	213	pgrn+ parenchymal cells 1	parenchymal	#E066FF	h1SMcG0010631	3.85204	4.56413	3.77407	2.73007	3	25		secretory	1207	592	324	291	7	#6428C8	#F0E6FF
8	8	1045	546	201	298	pgrn+ parenchymal cells 2	parenchymal	#FF69B4	h1SMcG0010631	3.6363	4.15335	2.58023	3.81953	3	26		goblet/basal cells	797	419	235	143	8	#869E42	#F0FFE6
9	9	903	447	255	201	phagocytes	phagocytes	#228B22	h1SMcG0002269	3.14218	3.40027	3.27343	2.57626	5	36		unannotated	315	146	83	86	9	#e6e6e6	#afafaf
10	10	885	365	269	251	muscle pharynx	muscle	#821111	h1SMcG0013876	3.07955	2.77651	3.45315	3.21712	2	23
11	11	759	229	253	277	chat+ neurons 2	neurons	#FFD900	h1SMcG0009545	2.6411	1.74197	3.24775	3.55037	1	5		total	28738	13146	7790	7802
12	12	751	347	195	209	late epidermal progenitors	epidermal	#56A0CE	h1SMcG0009479	2.61326	2.63959	2.50321	2.6788	4	33
13	13	718	380	212	126	basal cells	goblet/basal cells	#869E42	h1SMcG0015147	2.49843	2.89061	2.72144	1.61497	8	53	% Broad	Broad Group	total	L	M	S
14	14	602	280	180	142	phagocyte progenitors 2	phagocytes	#32CD32	h1SMcG0003721	2.09479	2.12993	2.31065	1.82005	5	37		neoblasts	17.2977	18.0892	17.2015	16.06
15	15	585	198	166	221	th+ neurons	neurons	#FFDE00	h1SMcG0021560	2.03563	1.50616	2.13094	2.83261	1	6		neurons	24.3371	19.6866	25.5841	30.928
16	16	552	254	164	134	protonephridia proximal tubule cells	protonephridia	#FFB0AB	h1SMcG0003611	1.9208	1.93215	2.10526	1.71751	6	40		muscle	16.0937	15.5408	17.2015	15.919
17	17	539	240	149	150	neuronal progenitors	neurons	#FFD200	na	1.87557	1.82565	1.91271	1.92258	1	7		parenchymal	12.5966	14.2553	10.7959	11.5996
18	18	528	259	137	132	secretory 1	secretory	#6428C8		1.83729	1.97018	1.75866	1.69187	7	44		epidermal	9.40566	10.5888	8.70347	8.1133
19	19	488	276	111	101	epidermis	epidermal	#2171B5	h1SMcG0014762	1.6981	2.0995	1.4249	1.29454	4	34		phagocytes	7.16473	7.86551	7.12452	6.0241
20	20	479	267	105	107	phagocyte progenitors 1	phagocytes	#80C480	h1SMcG0011829	1.66678	2.03104	1.34788	1.37144	5	38		protonephridia	5.03515	5.17268	5.14763	4.6911
21	21	439	180	137	122	celsr-1+ neurons	neurons	#FF9D00	h1SMcG0003584	1.52759	1.36924	1.75866	1.5637	1	8		secretory	4.20001	4.50327	4.15918	3.72981
22	22	429	177	117	135	otf+ neurons 1	neurons	#997E04	h1SMcG0002253	1.4928	1.34642	1.50193	1.73033	1	9		goblet/basal cells	2.77333	3.18728	3.01669	1.83286
23	23	418	157	123	138	trpa-1+ neurons	neurons	#FCDB74	h1SMcG0019963	1.45452	1.19428	1.57895	1.76878	1	10		unannotated	1.09611	1.1106	1.06547	1.10228
24	24	402	215	120	67	ldlrr+ parenchymal cells	parenchymal	#F75394	h1SMcG0003229	1.39884	1.63548	1.54044	0.858754	3	27
25	25	380	193	82	105	psap+ parenchymal cells	parenchymal	#FF1493	h1SMcG0005210	1.32229	1.46813	1.05263	1.34581	3	28		total	100	100	100	100
26	26	363	174	117	72	muscle progenitors	muscle	#EE5C42	na	1.26314	1.3236	1.50193	0.92284	2	24
27	27	352	145	94	113	pigment cells	parenchymal	#CD6889	h1SMcG0005606	1.22486	1.103	1.20668	1.44835	3	29
28	28	341	158	90	93	pharynx cell type	protonephridia	#4169E1	h1SMcG0006639	1.18658	1.20189	1.15533	1.192	6	41
29	29	332	147	88	97	otf+ neurons 2	neurons	#997404	h1SMcG0002253	1.15526	1.11821	1.12965	1.24327	1	11
30	30	310	160	84	66	protonephridia flame cells	protonephridia	#FFA0BE	h1SMcG0007079	1.07871	1.2171	1.07831	0.845937	6	42
31	31	278	151	32	95	aqp+ parenchymal cells	parenchymal	#CD96CD	h1SMcG0022090	0.96736	1.14864	0.410783	1.21764	3	30
32	32	272	82	67	123	pkd-2+ neurons	neurons	#FFB300	h1SMcG0006542	0.946482	0.623764	0.860077	1.57652	1	12
33	33	244	108	63	73	protonephridia distal tubule cells	protonephridia	#FFBE96	h1SMcG0020757	0.84905	0.821543	0.808729	0.935658	6	43
34	34	208	78	68	62	para+ neurons	neurons	#FFA500	h1SMcG0013155	0.72378	0.593336	0.872914	0.794668	1	13
35	35	187	106	51	30	germ cell progenitors	neoblasts	#7D7D7D	h1SMcG0003273	0.650706	0.806329	0.654685	0.384517	0	3
36	36	172	59	51	62	tph+ neurons	neurons	#FF9900	h1SMcG0000075	0.598511	0.448806	0.654685	0.794668	1	14
37	37	170	80	52	38	secretory 2	secretory	#9664C8		0.591551	0.60855	0.667522	0.487055	7	45
38	38	164	81	35	48	trpm-2-1+ neurons	neurons	#FF8C00	h1SMcG0015580	0.570673	0.616157	0.449294	0.615227	1	15
39	39	148	62	47	39	tinc+ neurons	neurons	#FF7F00	h1SMcG0014401	0.514998	0.471626	0.603338	0.499872	1	16
40	40	141	62	36	43	secretory 5	secretory	#7800FA	h1SMcG0016901	0.49064	0.471626	0.462131	0.551141	7	46
41	41	120	51	35	34	trpm-2-2+ neurons	neurons	#FF6F00	h1SMcG0001406	0.417566	0.387951	0.449294	0.435786	1	17
42	42	117	54	35	28	gabrb-3+ neurons	neurons	#FF6600	h1SMcG0010053	0.407126	0.410771	0.449294	0.358882	1	18
43	43	102	37	31	34	pkd-1+ neurons	neurons	#FF5722	h1SMcG0019650	0.354931	0.281454	0.397946	0.435786	1	19
44	44	91	51	26	14	secretory 3	secretory	#8264C8	h1SMcG0005324	0.316654	0.387951	0.333761	0.179441	7	47
45	45	89	44	22	23	secretory 6	secretory	#9650FA	h1SMcG0015651	0.309694	0.334703	0.282413	0.294796	7	48
46	46	81	38	30	13	secretory 7	secretory	#5014B4		0.281857	0.289061	0.385109	0.166624	7	49
47	47	79	39	23	17	goblet cells	goblet/basal cells	#8B8B00	h1SMcG0012530	0.274897	0.296668	0.29525	0.217893	8	54
48	48	76	41	15	20	unannotated 1	unannotated	#e6e6e6	na	0.264458	0.311882	0.192555	0.256345	9	55
49	49	75	40	15	20	psd+ cells	phagocytes	#BCEE68	h1SMcG0002113	0.260978	0.304275	0.192555	0.256345	5	39
50	50	56	24	18	14	glia	parenchymal	#CD69CD	h1SMcG0019080	0.194864	0.182565	0.231065	0.179441	3	31
51	51	53	28	7	18	unannotated 2	unannotated	#e6e6e6	na	0.184425	0.212993	0.0898588	0.23071	9	56
52	52	50	26	9	15	epidermis DVb	epidermal	#1E90FF	h1SMcG0021341	0.173986	0.197779	0.115533	0.192258	4	35
53	53	43	21	10	12	unannotated 3	unannotated	#e6e6e6	na	0.149628	0.159744	0.12837	0.153807	9	57
54	54	42	36	5	1	secretory 4	secretory	#9632C8	h1SMcG0017129	0.146148	0.273848	0.0641849	0.0128172	7	50
55	55	42	12	15	15	secretory 8	secretory	#3029C2	h1SMcG0017679	0.146148	0.0912825	0.192555	0.192258	7	51
56	56	38	9	16	13	unannotated 4	unannotated	#e6e6e6	na	0.132229	0.0684619	0.205392	0.166624	9	58
57	57	33	12	7	14	grik1+ neurons	neurons	#FF5900	h1SMcG0012789	0.114831	0.0912825	0.0898588	0.179441	1	20
58	58	25	6	8	11	unannotated 5	unannotated	#e6e6e6	na	0.0869928	0.0456413	0.102696	0.140989	9	59
59	59	23	11	7	5	unannotated 6	unannotated	#e6e6e6	na	0.0800334	0.0836756	0.0898588	0.0640861	9	60
60	60	23	10	1	12	secretory 9	secretory	#372FDE	h1SMcG0006357	0.0800334	0.0760688	0.012837	0.153807	7	52
61	61	19	9	9	1	unannotated 7	unannotated	#e6e6e6	na	0.0661146	0.0684619	0.115533	0.0128172	9	61
62	62	14	8	3	3	unannotated 8	unannotated	#e6e6e6	na	0.048716	0.060855	0.0385109	0.0384517	9	62
63	63	13	6	4	3	unannotated 9	unannotated	#e6e6e6	na	0.0452363	0.0456413	0.0513479	0.0384517	9	63
64	64	11	7	4	0	unannotated 10	unannotated	#e6e6e6	na	0.0382768	0.0532481	0.0513479	0	9	64
total	total	28738	13146	7790	7802
